# Circumpolar diversification of the *Ixodes uriae* tick virome

**DOI:** 10.1101/2020.05.04.075515

**Authors:** John H.-O. Pettersson, Patrik Ellström, Jiaxin Ling, Ingela Nilsson, Sven Bergström, Daniel González-Acuña, Björn Olsen, Edward C. Holmes

## Abstract

Ticks (order: Ixodida) are a highly diverse and ecologically important group of ectoparasitic blood-feeding organisms. One such species, the seabird tick (*Ixodes uriae*), is widely distributed around the circumpolar regions of the northern and southern hemispheres. It has been suggested that *Ix. uriae* spread from the southern to the northern circumpolar region millions of years ago and has remained isolated in these regions ever since. Such a profound biographic subdivision provides a unique opportunity to determine whether viruses associated with ticks exhibit the same evolutionary patterns as their hosts. To test this, we collected *Ix. uriae* specimens near a Gentoo penguin (*Pygoscelis papua*) colony at Neko harbour, Antarctica, and from migratory birds - the Razorbill (*Alca torda*) and the Common murre (*Uria aalge*) - on Bonden island, northern Sweden. Through meta-transcriptomic next- generation sequencing we identified 16 RNA viruses, seven of which were novel. Notably, we detected the same species, Ronne virus, and two closely related species, Bonden virus and Piguzov virus, in both hemispheres indicating that there have been at least two cross- circumpolar dispersal events. Similarly, we identified viruses discovered previously in other locations several decades ago, including Gadgets Gully virus, Taggert virus and Okhotskiy virus. By identifying the same or closely related viruses in geographically disjunct sampling locations we therefore provide evidence for virus dispersal within and between the circumpolar regions. In marked contrast, our phylogenetic analysis revealed no movement of the *Ix. uriae* hosts between the same locations. Combined, these data suggest that migratory birds are responsible for the movement of viruses at both the local and global scales.

**Author summary/Importance:** As host populations diverge, so may those microorganisms, including viruses, that are dependent on those hosts. To examine this key issue in host-microbial evolution we compared the co-phylogenies of the seabird tick, *Ixodes uriae*, and their RNA viruses sampled from the far northern and southern hemispheres. Despite the huge geographic distance between them, phylogeographic analysis reveals that the same viruses were found both within and between the northern and southern circumpolar regions, most likely reflecting transfer by virus-infected migratory birds. In contrast, genomic data suggested that the *Ix. uriae* populations were phylogenetically distinct between the northern and southern hemispheres. This work emphasises the importance of migratory birds and ticks as vectors and sources of virus dispersal and introduction at both the local and global scales.
