## Supplementary table S1 for "Circumpolar diversification of the *Ixodes uriae* tick virome"

### Sheet: Blad1
Library	Location	Tick species	Number of ticks/pool	Bird species	Collection year
IU1	Neko harbour, Antarctica	Ixodes uriae	2	Gentoo Penguins (Pygoscelis papua)	2018
IU2	Neko harbour, Antarctica	Ixodes uriae	2	Gentoo Penguins (Pygoscelis papua)	2018
IU3	Neko harbour, Antarctica	Ixodes uriae	2	Gentoo Penguins (Pygoscelis papua)	2018
IU4	Neko harbour, Antarctica	Ixodes uriae	2	Gentoo Penguins (Pygoscelis papua)	2018
IU5	Neko harbour, Antarctica	Ixodes uriae	2	Gentoo Penguins (Pygoscelis papua)	2018
IU6	Neko harbour, Antarctica	Ixodes uriae	2	Gentoo Penguins (Pygoscelis papua)	2018
IU7	Neko harbour, Antarctica	Ixodes uriae	2	Gentoo Penguins (Pygoscelis papua)	2018
IU8	Neko harbour, Antarctica	Ixodes uriae	2	Gentoo Penguins (Pygoscelis papua)	2018
IU9	Neko harbour, Antarctica	Ixodes uriae	2	Gentoo Penguins (Pygoscelis papua)	2018
IU10	Neko harbour, Antarctica	Ixodes uriae	2	Gentoo Penguins (Pygoscelis papua)	2018
IU15	Bonden island, northern Sweden	Ixodes uriae	3	Razorbill (Alca torda)	2016/2017
IU16	Bonden island, northern Sweden	Ixodes uriae	2	Razorbill (Alca torda)	2016/2017
IU17	Bonden island, northern Sweden	Ixodes uriae	2	Razorbill (Alca torda)	2016/2017
IU18	Bonden island, northern Sweden	Ixodes uriae	2	Razorbill (Alca torda) and Common murre (Uria aalge)	2016/2017
IU19	Bonden island, northern Sweden	Ixodes uriae	2	Common murre (Uria aalge)	2016/2017
IU20	Bonden island, northern Sweden	Ixodes uriae	2	Common murre (Uria aalge)	2016/2017
