## Supplementary table S2 for "Circumpolar diversification of the *Ixodes uriae* tick virome"

### Sheet: Blad1
	Ixodes uriae, Neko harbour, Antarctica										Ixodes uriae, Bonden island, northern Sweden
Virus name | Library	IU1	IU2	IU3	IU4	IU5	IU6	IU7	IU8	IU9	IU10	IU15	IU16	IU17	IU18	IU19	IU20
Ronne virus	815	1384	960	779	1001	901	187	72	161	303	50	159	269	33	32	24
Ronne virus	74	153	81	82	94	99	33	9	19	25	495	1554	3173	271	412	127
Bonden virus	3	33	3	0	42	19	59	24	13	8	319	823	2087	114	193	25
Taggert virus	76	207	55	225	33	39641	102696	50	77822	42	254	77	46	31	56	36
Avalon virus	2	12	8	31	7	445	1197	11	923	0	14993	9	1	2	4	7
Ubmeje virus	4	4	6	6	4	2	4	4	0	2	817	12888	50	0	0	1670
Gadgets Gully virus	17	29	22	126	4	14	18	12	75034	12	12	16	46	18	8	14
Bulatov virus	27	4033	4491	4903	1856	7	1636	3239	541	3969	1	5	5	2	2	4
Vovk virus	11	807	648	6567	1154	9	11133	1358	3966	466	2	14	8	2	6	0
Umea virus	29	20	32	11	21	24	18	17	10	24	3530	32121	66131	5180	4210	596
Uumaja virus	35	26	12	51	22	10	7	10	6	22	2828	14803	23071	1670	2480	3284
Neko harbour virus	22	20	26	22	95495	16	12	24	81	3637	20	32	18	9	13	26
Gerbovich virus	8	21409	166	16	26247	12	16	34	115	4	12	12	4	14	9	0
Fennes virus	4	0	622	2965	4	552	2	6	7559	2	2	0	4	6	6	2
Okhotskiy virus	4	4	22	0	2	4	2	8	2	0	6	18796	4	0	3	0
Upmeje virus	162	110	100	78	78	50	49	82	103	60	103	111	469188	92	26319	27143
Paradise bay virus	230	4	6	16	4	4	10	48210	4	14	2	4	4	12	0	16
Ix. uriae COX1	89632	148234	151611	65675	167362	115342	176959	108530	66240	77632	389899	297205	90336	121676	221214	192197
1 reads per million	58	58	51	48	48	41	47	42	44	43	48	64	46	38	46	42
0.1% of total reads	57896.3	58014.7	51093.6	48317.9	47548.3	40842.8	47223.3	41782.4	44024.5	42960.3	48128.2	63533.5	45984.2	38274.7	45905.1	41964.3
Total RdRp reads	815	27633	6721	15214	125753	41094	115652	51449	165083	4738	22982	80985	563650	7235	33614	32097
Total number of reads	57896332	58014670	51093612	48317858	47548336	40842840	47223288	41782422	44024540	42960322	48128222	63533480	45984242	38274692	45905142	41964304
